# Maintained imbalance of triglycerides, apolipoproteins, energy metabolites and cytokines in long-term COVID-19 syndrome (LTCS) patients

**DOI:** 10.1101/2023.01.13.523998

**Authors:** Georgy Berezhnoy, Rosi Bissinger, Anna Liu, Claire Cannet, Hartmut Schaefer, Katharina Kienzle, Michael Bitzer, Helene Häberle, Siri Göpel, Christoph Trautwein, Yogesh Singh

## Abstract

Deep metabolomic, proteomic and immunologic phenotyping of severe acute respiratory syndrome coronavirus 2 (SARS-CoV-2) patients have matched a wide diversity of clinical symptoms with potential biomarkers for coronavirus disease 2019 (COVID-19). Within here, several studies described the role of metabolites, lipoproteins and inflammation markers during infection and in recovered patients. In fact, after SARS-CoV-2 viral infection almost 20-30% of patients experience persistent symptoms even after 12 weeks of recovery which has been defined as long-term COVID-19 syndrome (LTCS). Emerging evidence revealed that a dysregulated immune system and persisting inflammation could be one of the key drivers of LTCS. However, how these small biomolecules such as metabolites, lipoprotein, cytokines and chemokines altogether govern pathophysiology is largely underexplored. Thus, a clear understanding how these parameters into an integrated fashion could predict the disease course may help to stratify LTCS patients from acute COVID-19 or recovered specimen and would help to elucidate a potential mechanistic role of these biomolecules during the disease course. Here, we report an integrated analysis of blood serum and plasma by in vitro diagnostics research NMR spectroscopy and flow cytometry-based cytokine quantification in a total of 125 individuals (healthy controls (HC; n=73), recovered (n=12), acute (n=7) and LTCS (n=33)). We identified that in LTCS patients lactate and pyruvate were significantly different from either healthy controls or acute COVID-19 patients. Further correlational analysis of cytokines and metabolites indicated that creatine, glutamine, and high-density lipoprotein (HDL) phospholipids were distributed differentially amongst patients or individuals. Of note, triglycerides and several lipoproteins (apolipoproteins Apo-A1 and A2) in LTCS patients demonstrate COVID-19-like alterations compared to HC. Interestingly, LTCS and acute COVID-19 samples were distinguished mostly by their creatinine, phenylalanine, succinate, 3-hydroxybutyrate (3-HB) and glucose concentrations, illustrating an imbalanced energy metabolism. Most of the cytokines and chemokines were present at low levels in LTCS patients compared with HC except IL-18 chemokine, which tended to be higher in LTCS patients and correlated positively with several amino acids (creatine, histidine, leucine, and valine), metabolites (lactate and 3-HB) and lipoproteins. The identification of these persisting plasma metabolites, lipoprotein and inflammation alterations will help to better stratify LTCS patients from other diseases and could help to predict ongoing severity of LTCS patients.

**Graphical abstract:** 

**Layman summary & significance of the research:** Almost 20-30% of individuals infected with the SARS-CoV-2 virus regardless of hospitalization status experience long-term COVID-19 syndrome (LTCS). It is devasting for millions of individuals worldwide and hardly anything is known about why some people experience these symptoms even after 3 to 12 months after the acute phase. In this, we attempted to understand whether dysregulated metabolism and inflammation could be contributing factors to the ongoing symptoms in LTCS patients. Total blood triglycerides and the Cory cycle metabolites (lactate and pyruvate) were significantly higher, lipoproteins (Apo-A1 and A2) were drastically lower in LTCS patients compared to healthy controls. Correlation analysis revealed that either age or gender are positively correlated with several metabolites (citrate, glutamate, 3-hydroxybutyrate, glucose) and lipoproteins (Apo-A1, HDL Apo-A1, LDL triglycerides) in LTCS patients. Several cytokines and chemokines were also positively correlated with metabolites and lipoproteins thus, dysregulation in metabolism and inflammation could be a potential contributory factor for LTCS symptoms.
