## Supplementary material for "Maintained imbalance of triglycerides, apolipoproteins, energy metabolites and cytokines in long-term COVID-19 syndrome (LTCS) patients": Suppl. Tables

### Sheet: T1 Suppl Table 1 Clinical data
Blood serum cohort:	Total	Recov	Healthy controls (HC)	LTCS	Acute
Patients	125	12	73	33	7
Male	69	8	39	17	5
Female	56	4	44	16	2
Age (mean ± SD)	54.4 ± 18.0	67.5 ± 16.3	40.3 ± 17.4	56.9 ± 14.9	61.1 ± 12.5
Cytokine data
Patients	73	11	32	24	6
Male	39	8	14	13	4
Female	34	3	18	11	2
Age (mean ± SD)	51.7 ± 19.5	70.3 ± 13.8	40.3 ± 17.4	56.7 ± 16.5	58.8 ± 12.0
SD – standard deviation.

### Sheet: T2 Suppl Table 2 Annotation of 
Nr.	Name	Extended name	Unit
1	ABA1	Apolipoprotein-B100/Apolipoprotein-A1	-
2	H1A1	Apolipoprotein-A1 HDL-1	mg/dL
3	H1A2	Apolipoprotein-A2 HDL-1	mg/dL
4	H1CH	Cholesterol HDL-1	mg/dL
5	H1FC	Free Cholesterol HDL-1	mg/dL
6	H1PL	Phospholipids HDL-1	mg/dL
7	H1TG	Triglycerides HDL-1	mg/dL
8	H2A1	Apolipoprotein-A1 HDL-2	mg/dL
9	H2A2	Apolipoprotein-A2 HDL-2	mg/dL
10	H2CH	Cholesterol HDL-2	mg/dL
11	H2FC	Free Cholesterol HDL-2	mg/dL
12	H2PL	Phospholipids HDL-2	mg/dL
13	H2TG	Triglycerides HDL-2	mg/dL
14	H3A1	Apolipoprotein-A1 HDL-3	mg/dL
15	H3A2	Apolipoprotein-A2 HDL-3	mg/dL
16	H3CH	Cholesterol HDL-3	mg/dL
17	H3FC	Free Cholesterol HDL-3	mg/dL
18	H3PL	Phospholipids HDL-3	mg/dL
19	H3TG	Triglycerides HDL-3	mg/dL
20	H4A1	Apolipoprotein-A1 HDL-4	mg/dL
21	H4A2	Apolipoprotein-A2 HDL-4	mg/dL
22	H4CH	Cholesterol HDL-4	mg/dL
23	H4FC	Free Cholesterol HDL-4	mg/dL
24	H4PL	Phospholipids HDL-4	mg/dL
25	H4TG	Triglycerides HDL-4	mg/dL
26	HDA1	HDL-Apolipoprotein-A1	mg/dL
27	HDA2	HDL-Apolipoprotein-A2	mg/dL
28	HDCH	HDL-Cholesterol	mg/dL
29	HDFC	HDL Free Cholesterol	mg/dL
30	HDPL	HDL Phospholipids	mg/dL
31	HDTG	HDL Triglycerides	mg/dL
32	IDAB	IDL-Apolipoprotein-B100	mg/dL
33	IDCH	IDL Cholesterol	mg/dL
34	IDFC	IDL Free Cholesterol	mg/dL
35	IDPL	IDL Phospholipids	mg/dL
36	IDPN	ILDL Particle Number	nmol/L
37	IDTG	IDL Triglycerides	mg/dL
38	L1AB	Apolipoprotein-B100 LDL-1	mg/dL
39	L1CH	Cholesterol LDL-1	mg/dL
40	L1FC	Free Cholesterol LDL-1	mg/dL
41	L1PL	Phospholipids LDL-1	mg/dL
42	L1PN	Particle Number LDL-1	nmol/L
43	L1TG	Triglycerides LDL-1	mg/dL
44	L2AB	Apolipoprotein-B100 LDL-2	mg/dL
45	L2CH	Cholesterol LDL-2	mg/dL
46	L2FC	Free Cholesterol LDL-2	mg/dL
47	L2PL	Phospholipids LDL-2	mg/dL
48	L2PN	Particle Number LDL-2	nmol/L
49	L2TG	Triglycerides LDL-2	mg/dL
50	L3AB	Apolipoprotein-B100 LDL-3	mg/dL
51	L3CH	Cholesterol LDL-3	mg/dL
52	L3FC	Free Cholesterol LDL-3	mg/dL
53	L3PL	Phospholipids LDL-3	mg/dL
54	L3PN	Particle Number LDL-3	nmol/L
55	L3TG	Triglycerides LDL-3	mg/dL
56	L4AB	Apolipoprotein-B100 LDL-4	mg/dL
57	L4CH	Cholesterol LDL-4	mg/dL
58	L4FC	Free Cholesterol LDL-4	mg/dL
59	L4PL	Phospholipids LDL-4	mg/dL
60	L4PN	Particle Number LDL-4	nmol/L
61	L4TG	Triglycerides LDL-4	mg/dL
62	L5AB	Apolipoprotein-B100 LDL-5	mg/dL
63	L5CH	Cholesterol LDL-5	mg/dL
64	L5FC	Free Cholesterol LDL-5	mg/dL
65	L5PL	Phospholipids LDL-5	mg/dL
66	L5PN	Particle Number LDL-5	nmol/L
67	L5TG	Triglycerides LDL-5	mg/dL
68	L6AB	Apolipoprotein-B100 LDL-6	mg/dL
69	L6CH	Cholesterol LDL-6	mg/dL
70	L6FC	Free Cholesterol LDL-6	mg/dL
71	L6PL	Phospholipids LDL-6	mg/dL
72	L6PN	Particle Number LDL-6	nmol/L
73	L6TG	Triglycerides LDL-6	mg/dL
74	LDAB	LDL-Apolipoprotein-B100	mg/dL
75	LDCH	LDL-Cholesterol	mg/dL
76	LDFC	LDL Free Cholesterol	mg/dL
77	LDHD	LDL-cholesterol/HDL-cholesterol	-
78	LDPL	LDL Phospholipids	mg/dL
79	LDPN	LDL Particle Number	nmol/L
80	LDTG	LDL Triglycerides	mg/dL
81	TBPN	Total Particle Number	nmol/L
		(apolipoprotein-B100 carrying particles)
82	TPA1	Total Plasma Apolipoprotein-A1	mg/dL
83	TPA2	Total Plasma Apolipoprotein-A2	mg/dL
84	TPAB	Total Plasma Apolipoprotein-B100	mg/dL
85	TPCH	Total Plasma Cholesterol	mg/dL
86	TPTG	Total Plasma Triglycerides	mg/dL
87	V1CH	Cholesterol VLDL-1	mg/dL
88	V1FC	Free Cholesterol VLDL-1	mg/dL
89	V1PL	Phospholipids VLDL-1	mg/dL
90	V1TG	Triglycerides VLDL-1	mg/dL
91	V2CH	Cholesterol VLDL-2	mg/dL
92	V2FC	Free Cholesterol VLDL-2	mg/dL
93	V2PL	Phospholipids VLDL-2	mg/dL
94	V2TG	Triglycerides VLDL-2	mg/dL
95	V3CH	Cholesterol VLDL-3	mg/dL
96	V3FC	Free Cholesterol VLDL-3	mg/dL
97	V3PL	Phospholipids VLDL-3	mg/dL
98	V3TG	Triglycerides VLDL-3	mg/dL
99	V4CH	Cholesterol VLDL-4	mg/dL
100	V4FC	Free Cholesterol VLDL-4	mg/dL
101	V4PL	Phospholipids VLDL-4	mg/dL
102	V4TG	Triglycerides VLDL-4	mg/dL
103	V5CH	Cholesterol VLDL-5	mg/dL
104	V5FC	Free Cholesterol VLDL-5	mg/dL
105	V5PL	Phospholipids VLDL-5	mg/dL
106	V5TG	Triglycerides VLDL-5	mg/dL
107	VLAB	VLDL-Apolipoprotein-B100	mg/dL
108	VLCH	VLDL Cholesterol	mg/dL
109	VLFC	VLDL Free Cholesterol	mg/dL
110	VLPL	VLDL Phospholipids	mg/dL
111	VLPN	VLDL Particle Number	nmol/L
112	VLTG	VLDL Triglycerides	mg/dL

### Sheet: T3 Suppl Table 3 For each patie
Significances	↑ in Acute:	↑ in HC:	↑ in LTCS:	↑ in Recov:
vs Acute	—	Alanine ****	Alanine ****	Alanine ****
		Gln/Glu *	Glutamine ***	Glutamine *
		Glutamine ****	Glycine *	Histidine ***
		Glycine ****	Histidine ****	Citrate ****
		Histidine ****	Methionine *	Lactate ***
		Leucine *	Ornithine **	Pyruvate ***
		Lysine **	Tyrosine *
		Ornithine ***	Citrate ****
		Proline *	Lactate ****
		Threonine **	Pyruvate ****
		Tyrosine *
		Citrate ****
		Lactate ***
		Dimethylsulfone **
vs HC	TMAO *	—	Lactate ****	Lactate **
	Creatine ****		Pyruvate ****	Pyruvate ****
	2-HB **
	Succinate ****
	2-OG **
	3-HB ****
	Acetoacetate **
	Glucose ****
vs LTCS	Creatine ****	Asparagine **	—	ns
	Phenylalanine *	Creatine *
	2-HB **	Gln/Glu **
	Succinate ****	Glutamine ***
	2-OG *	Glycine ***
	3-HB ****	Leucine **
	Acetoacetate *	Lysine ***
	Glucose ****	Phenylalanine ****
	Glycerol **	Threonine ****
		Acetate **
		Glucose **
		Glycerol ***
		Dimethylsulfone ****
vs Recov	Creatine ****	Gln/Glu *	ns	—
	Succinate **	Glutamine **
	3-HB ***	Glycine **
	Glucose ***	Leucine *
		Phenylalanine *
		Threonine **
		Glycerol *
Statistical significances: ns p>0.05, * p ≤0.05, ** p≤0.01, *** p≤0.001, **** p≤0.0001. ↑ - higher levels in a patient group. Statistical significances for Ethanol, Ca-EDTA, and K-EDTA not shown.

### Sheet: T4 Suppl Table 4 For each patie
Significances	↑ in Acute:	↑ in HC:	↑ in LTCS:	↑ in Recov:
vs Acute	—	LDL cholesterol **	LDL cholesterol *	HDL cholesterol **
		HDL cholesterol ****	HDL cholesterol ***	Apo-A1 **
		Apo-A1 ****	Apo-A1 **
		Apo-A2 ****	Apo-A2 **
vs HC	Triglycerides ****	—	Triglycerides ****	Triglycerides **
	Apo-B100 ***
	LDL/HDL ratio **
	Apo-B100 ratio
	Apo-A1 ****
vs LTCS	Triglycerides ***	HDL cholesterol **	—	ns
	Apo-B100 **	Apo-A1 *
	LDL/HDL ratio *	Apo-A2 ****
	Apo-B100 ratio
	Apo-A1 ***
vs Recov	Triglycerides **	HDL cholesterol *	ns	—
	Apo-B100 **	Apo-A2 *
	Apo-B100 ratio
	Apo-A1 ***
Statistical significances: ns p>0.05, * p ≤0.05, ** p≤0.01, *** p≤0.001, **** p≤0.0001. ↑ - higher levels in a patient group.

### Sheet: T5 Suppl Table 5 For each patie
Significances	↑ in Acute:	↑ in HC:	↑ in LTCS:	↑ in Recov:
vs Acute	—	IDPN ****	HDFC ***	HDFC *
		L3PN **	HDPL ****	HDPL **
		L5PN *	HDA1 ****	HDA1 ***
		HDFC ***	L5CH ***	L5CH **
		HDPL ****	L5FC *	L5PL **
		HDA1 ****	L5PL ***	H3CH *
		HDA2 **	H3CH ***	H4CH ***
		L2CH *	H4CH ****	H3PL *
		L5CH ****	H3FC *	H4PL ****
		L5FC *	H4FC *	H2A1 **
		L2PL *	H3PL ****	H3A1 *
		L5PL ****	H4PL ****	H4A1 ****
		L6PL *	H2A1 ***	H4A2 *
		H1CH *	H3A1 ***
		H2CH **	H4A1 ****
		H3CH ****	H4A2 **
		H4CH ****
		H1FC *
		H3FC **
		H4FC **
		H2PL **
		H3PL ****
		H4PL ****
		H2A1 ****
		H3A1 ****
		H4A1 ****
		H4A2 ****
vs HC	TBPN ***	—	VLPN ***	VLPN *
	VLPN ****		VLTG ****	VLTG **
	VLTG ****		IDTG ****	IDTG **
	IDTG ****		LDTG *	VLFC *
	LDTG ****		HDTG **	VLPL *
	HDTG ****		VLCH ***	V1TG **
	VLCH ****		VLFC ****	V2TG **
	IDCH ****		VLPL ****	V3TG *
	VLFC ****		VLAB ***	V1CH *
	IDFC ****		V1TG ****	V1FC **
	VLPL ***		V2TG ****	V2FC *
	IDPL ***		V3TG ****	V1PL *
	VLAB ****		V4TG *	V2PL *
	IDAB ****		V5TG ****
	V1TG ****		V1CH ****
	V2TG ****		V2CH ****
	V3TG ****		V1FC ***
	V4TG ****		V2FC ****
	V5TG ****		V3FC **
	V1CH ****		V5FC **
	V2CH ***		V1PL ***
	V3CH ****		V2PL ***
	V4CH *		V3PL *
	V1FC ***		V5PL **
	V2FC ****		L1TG *
	V3FC ****		L4TG **
	V4FC ****		L5TG **
	V5FC *		L6TG *
	V1PL ****		L4PL *
	V2PL ***		L5PL *
	V3PL ***		L2AB *
	V4PL ***		H2TG *
	L1TG ****		H3TG *
	L2TG ****		H4TG *
	L3TG **
	L4TG ***
	L5TG **
	L6TG **
	L3AB **
	L5AB *
	H1TG ****
	H2TG ****
	H3TG ****
	H4TG *
vs LTCS	TBPN **	L2PN *	—	ns
	VLPN ***	HDPL *
	IDPN ****	HDA1 *
	L3PN *	HDA2 ***
	VLTG ***	L1CH *
	IDTG *	L2CH **
	LDTG ****	L1FC *
	HDTG ****	L2FC **
	VLCH **	L1PL *
	IDCH ****	L2PL **
	VLFC **	L2AB **
	IDFC ****	H1CH *
	VLPL *	H3CH ***
	IDPL **	H4CH *
	VLAB ***	H2FC *
	IDAB ****	H3FC ***
	V1TG ***	H4FC *
	V2TG *	H3PL **
	V3TG **	H4PL *
	V4TG ***	H3A2 *
	V5TG ****	H4A2 *
	V1CH *
	V3CH **
	V4CH *
	V1FC *
	V2FC **
	V3FC ****
	V4FC ****
	V1PL **
	V2PL *
	V3PL **
	V4PL **
	L1TG ****
	L2TG ****
	L4TG *
	L3AB *
	H1TG ****
	H2TG ****
	H3TG ****
vs Recov	TBPN **	L1PN *	ns	—
	VLPN **	HDA2 *
	IDPN ***	L1CH **
	L3PN *	L1FC *
	VLTG **	L1PL *
	IDTG *	L1AB *
	LDTG ****	H1TG *
	HDTG ***	H1CH *
	VLCH **	H1FC *
	IDCH ***	H2FC *
	VLFC **	H1PL *
	IDFC ***
	VLPL *
	IDPL **
	VLAB **
	IDAB ***
	V1TG **
	V2TG *
	V3TG *
	V4TG **
	V5TG **
	V1CH *
	V3CH **
	V4CH *
	V2FC **
	V3FC **
	V4FC ***
	V1PL *
	V3PL *
	V4PL *
	L1TG ***
	L2TG ***
	L3TG *
	L4TG *
	L6TG *
	L3AB *
	H1TG ***
	H2TG ***
	H3TG ***
Statistical significances: ns p>0.05, * p ≤0.05, ** p≤0.01, *** p≤0.001, **** p≤0.0001. ↑ - higher levels in a patient group.

### Sheet: T6 Suppl Table 6 Cytokines 
13-plex	Averages in Acute (n=15 samples)	Standard Deviation in Acute	Averages in HC (n=32 samples)	Standard Deviation in HC	Averages in LTCS (n=24 samples)	Standard Deviation in LTCS	Averages in Recov (n=11 samples)	Standard Deviation in Recov
Cytokines (pg/mL)
IL-1b	34.21	40.23	20.9	33.52	7.6	7.87	9.18	8.61
IFN-a2	16.56	25.73	5.71	9.07	2.3	0.56	2.17	0.14
INF-g	83.82	63.44	33.89	47.12	9.51	10.95	10.2	9.22
TNF-a	59.58	112.65	16.01	42.77	8.99	9.58	7.81	6.98
MCP-1	573.29	352.94	125	157.42	125.33	139.3	152.14	123.28
IL-6	239.92	271.5	36.2	51.68	21.52	36.2	17.1	21.29
IL-8	240.33	236.66	119.79	113.14	66.86	186.05	29.2	17.89
IL-10	59.28	45.61	22.48	24.88	6.75	7.06	5.25	3.87
IL-12p70	51.81	43.24	27.88	34.49	5.89	7.8	5.47	3.96
IL-17A	5.47	5.08	3.63	5.34	1.76	0.46	1.74	0.49
IL-18	455.22	214.52	153.38	150.45	199.58	231.29	410.99	466.47
IL-23	127.95	84.43	77.99	82.68	22.18	33.53	12.28	12.94
IL-33	30.34	38.31	13.84	16.46	3.79	4	3.36	2.94

### Sheet: T7 Suppl Table 7 Metabolic conc
B.I. QUANT-PS™	Averages in Acute (n=16 samples)	Standard Deviation in Acute	Averages in HC (n=73 samples)	Standard Deviation in HC	Averages in LTCS (n=33 samples)	Standard Deviation in LTCS	Averages in Recov (n=12 samples)	Standard Deviation in Recov
Parameter (mmol/L)
Ethanol	0.0144	0.0575	0.0782	0.1685	0.0267	0.0585	0.1158	0.1788
TMAO	0.0206	0.0598	0.0012	0.0105	0	0	0.0075	0.026
2-Aminobutyrate	0.015	0.0465	0.006	0.0188	0	0	0	0
Alanine	0.225	0.1189	0.4321	0.0836	0.4573	0.147	0.4475	0.1203
Asparagine	0	0	0.0158	0.0308	0	0	0	0
Creatine	0.2163	0.2249	0.021	0.0217	0.0158	0.0203	0.0133	0.0183
Creatinine	0.0775	0.0585	0.0927	0.0259	0.0982	0.0267	0.11	0.0302
Glutamate	0.0988	0.145	0.1068	0.08	0.117	0.1168	0.1125	0.1096
Glutamine	0.3794	0.1675	0.6507	0.1699	0.5185	0.1722	0.4767	0.1757
Glycine	0.12	0.0797	0.2493	0.0824	0.1842	0.0784	0.1758	0.0643
Histidine	0.0225	0.0284	0.083	0.0254	0.0812	0.0322	0.0808	0.045
Isoleucine	0.0569	0.033	0.0541	0.0194	0.0542	0.0308	0.0467	0.0197
Leucine	0.0856	0.0363	0.1115	0.032	0.0948	0.0401	0.0867	0.0246
Lysine	0.0669	0.1117	0.1593	0.1076	0.0876	0.0886	0.1033	0.0933
Methionine	0.0231	0.0316	0.0355	0.0373	0.0503	0.0342	0.0425	0.0322
Dimethylglycine	0.0025	0.0077	0.0003	0.0016	0	0	0	0
Ornithine	0.0144	0.0426	0.0488	0.0419	0.0488	0.0434	0.0408	0.0442
Phenylalanine	0.0394	0.0304	0.0475	0.0262	0.0212	0.0222	0.0275	0.0267
Proline	0.0113	0.045	0.0825	0.1428	0.0588	0.1211	0	0
Sarcosine	0.0013	0.0034	0.0008	0.004	0.0015	0.0051	0.0008	0.0029
Threonine	0.0088	0.035	0.0956	0.1084	0.0091	0.0299	0	0
Tyrosine	0.0356	0.0276	0.0525	0.0173	0.057	0.026	0.055	0.0297
Valine	0.2306	0.0825	0.2423	0.0599	0.2236	0.0628	0.2417	0.0852
2-HB	0.2144	0.4597	0.0192	0.062	0	0	0	0
Acetate	0.0113	0.0182	0.0132	0.0118	0.007	0.0092	0.0092	0.009
Citrate	0	0	0.1137	0.0817	0.1173	0.0458	0.1058	0.055
Formate	0.0338	0.028	0.0256	0.018	0.0233	0.0173	0.0167	0.0202
Lactate	2.1919	1.4913	3.2986	1.021	4.3818	1.3199	4.4583	1.5477
Succinate	0.0194	0.0282	0.0008	0.0032	0	0	0	0
Choline	0	0	0.0008	0.007	0	0	0	0
2-Oxoglutaric acid	0.0125	0.0198	0.0011	0.0066	0.0024	0.0079	0	0
3-Hydroxybutyrate	0.375	0.4639	0.0485	0.076	0.027	0.028	0.0242	0.0108
Acetoacetate	0.1638	0.2817	0.0056	0.0134	0.0036	0.0074	0.005	0.0067
Acetone	0.1244	0.2148	0.024	0.0213	0.0291	0.0236	0.0183	0.0111
Pyruvate	0.0769	0.0744	0.0732	0.0468	0.14	0.0491	0.1517	0.051
Galactose	0.0488	0.195	0.007	0.0597	0.0118	0.0679	0.045	0.1559
Glucose	8.2875	3.2362	4.6233	1.3356	4.3909	2.4456	4.725	1.9684
Glycerol	0.1238	0.1971	0.0679	0.099	0.0061	0.0244	0.0117	0.0404
Dimethylsulfone	0.0019	0.0075	0.0074	0.0091	0.1	0.5745	0.0058	0.0108
Ca-EDTA	0	0	0	0	2.003	0.1311	2.0917	0.1379
K-EDTA	0	0	0	0	7.8242	1.9679	8.8917	2.1399

### Sheet: T8 Suppl Table 8 The means and 
B.I. LISA™	Averages in Acute (n=16 samples)	Standard Deviation in Acute	Averages in HC (n=73 samples)	Standard Deviation in HC	Averages in LTCS (n=33 samples)	Standard Deviation in LTCS	Averages in Recov (n=12 samples)	Standard Deviation in Recov
Parameter (mmol/L)
TPTG	368.59	244.91	106.46	49.93	156.2	54.41	140.14	38.1
TPCH	187.76	60.14	207.43	47.89	197.1	41.75	181.94	45.71
LDCH	84.06	33.2	112.07	37.48	102.45	32.57	97.24	36.98
HDCH	34.34	19.01	61.95	13.67	52.56	11.69	51.41	11.83
TPA1	111.36	38.86	158.26	27.59	141.94	22.77	146.66	23.5
TPA2	24.51	10.3	34.03	6.22	28.83	4.96	29.28	6.22
TPAB	115.74	35.36	86.35	23.21	89.67	25.12	81.47	21.03
LDHD	3.87	4.91	1.85	0.57	2.06	0.85	1.89	0.65
ABA1	1.14	0.5	0.55	0.14	0.68	0.4	0.56	0.14
TBPN	2104.41	642.84	1570.12	422.04	1630.47	456.67	1481.36	382.43
VLPN	426.57	249.85	126.51	60.32	172.11	63.83	153.32	48.33
IDPN	222.51	123.92	85.53	40.46	93.09	71.76	73.83	30.64
LDPN	1423.94	437.05	1309.4	388.95	1306.24	385.5	1177.11	379.25
L1PN	298.96	181.25	237.4	80.19	228.02	151.42	185.75	64.6
L2PN	158.36	88.94	173.58	88.67	132.35	65.79	135.46	66.02
L3PN	256.88	109.26	186.99	83.05	176.43	84.03	168.9	79.8
L4PN	251.72	183.2	193.81	90.78	225.05	102.41	199.96	106.32
L5PN	145.02	96.71	207.91	106.11	212.46	108.74	192.71	73.87
L6PN	298.34	287.3	317.4	135.22	316.62	130.73	310.52	127.86
VLTG	259.78	185.08	64.18	37.21	98.51	37.38	91.07	30.73
IDTG	44.71	41.02	7.86	7.92	15.24	9.02	13.34	6.34
LDTG	47.84	20.82	18.73	6.09	23.24	12.93	19.56	4.47
HDTG	20.5	7.02	10.4	4.86	11.95	3.71	11.5	2.28
VLCH	48.23	30.63	17.48	10.29	24.14	9.54	20.17	7.97
IDCH	35.25	20.4	11.24	6.28	13.16	9.26	9.93	4.34
VLFC	23.28	13.81	8.4	4.07	11.83	3.51	10.39	3.18
IDFC	9.9	6.18	3.1	1.9	3.45	2.63	2.58	1.33
LDFC	35.32	11.01	35.55	9.93	34.22	9.28	31.7	10.33
HDFC	11.22	8.45	16.4	4.54	15.95	4.32	15.64	4.26
VLPL	45.4	30.79	17.56	8.4	24.04	7.54	21.87	6.66
IDPL	14.81	11.82	5.69	3.63	6.11	3.16	5.09	2.67
LDPL	51.18	20.9	63.71	18.05	59.61	16.8	55.79	18.2
HDPL	47.05	21.42	84.3	19.36	72.53	15.92	71.62	16.96
HDA1	100.47	40.03	159.45	29.52	142.42	25.22	146.24	24.07
HDA2	27.74	10.86	34.35	5.98	29.79	4.98	29.81	6.04
VLAB	23.46	13.74	6.96	3.32	9.47	3.51	8.43	2.66
IDAB	12.24	6.81	4.7	2.23	5.12	3.95	4.06	1.68
LDAB	78.31	24.04	72.01	21.39	71.84	21.2	64.74	20.86
V1TG	158.6	132.45	30.6	25.4	50.47	25.55	44.74	17.06
V2TG	35.57	24.99	9.69	6.35	16.4	6.71	15.36	6.04
V3TG	30.61	20.91	8.69	5.47	13.24	5.69	12.53	5.27
V4TG	23.87	14.94	7.18	3.55	9.24	4.15	9.13	3.3
V5TG	5.62	1.98	2.98	0.75	3.66	0.75	3.48	0.87
V1CH	22.43	17.42	6.13	4.85	9.85	4.74	8.02	3.35
V2CH	6.18	4.07	2.69	1.78	4.1	1.86	3.35	1.53
V3CH	7.8	5.21	2.84	2.2	3.53	2.15	2.9	1.8
V4CH	8.82	6.43	4.3	2.58	4.57	2.72	3.55	2.08
V5CH	1.67	1.22	1.25	0.67	1.33	0.56	1.18	0.64
V1FC	7.6	7.25	1.68	1.87	2.75	1.82	2.52	1.31
V2FC	4.38	2.74	1.07	0.85	1.87	0.89	1.6	0.71
V3FC	5.31	3.56	1.19	0.96	1.7	0.9	1.4	0.78
V4FC	6.2	3.65	1.83	1.27	2.18	1.5	1.77	1
V5FC	0.8	0.87	0.79	0.53	1.01	0.34	0.8	0.4
V1PL	20.28	18.1	4.46	3.93	6.93	3.97	6.06	2.72
V2PL	7.16	5.05	2.42	1.66	3.63	1.7	3.39	1.46
V3PL	8.65	6.01	2.79	1.9	3.59	1.74	3.44	1.62
V4PL	9.61	6.05	3.83	1.98	4.53	2.1	4.23	1.59
V5PL	2.13	1.23	1.71	0.67	2.06	0.63	1.97	0.63
L1TG	19.2	10.01	5.64	2.46	7.35	6.54	5.92	2.02
L2TG	5.4	2.98	2.34	0.99	2.69	2.25	2.27	0.84
L3TG	3.7	1.88	2.61	0.82	2.93	1.32	2.5	0.7
L4TG	6.01	4.72	2.39	1.2	3.52	2.43	2.65	0.93
L5TG	4.2	2.75	2.42	1.3	3.24	1.5	2.58	0.49
L6TG	6.24	3.59	3.83	1.28	4.5	1.4	3.79	0.97
L1CH	20.22	16.5	24.05	8.78	21.48	13.48	17.76	6.74
L2CH	11.02	8.35	16.9	9.6	11.58	6.76	12.24	7.37
L3CH	18.48	9.93	17.27	8.56	15.37	7.61	15.43	8.05
L4CH	16.14	13.13	16.56	8.38	18.68	8.52	17.32	9.66
L5CH	6.57	7.47	16.2	8.79	16.53	8.76	15.26	6.5
L6CH	15.21	16.33	21.4	9.57	20.47	8.48	19.97	9.06
L1FC	7.21	4.13	7.5	2.51	6.45	3.59	5.59	2.13
L2FC	5.16	4.23	6.03	2.88	4.36	2.01	4.56	2.27
L3FC	7.67	3.67	6.13	2.31	5.95	2.28	5.75	2.49
L4FC	6.33	4.05	5.39	2.06	5.82	2.11	5.43	2.53
L5FC	3.67	2.47	4.95	2.09	4.91	2.13	4.6	1.8
L6FC	4.88	4.63	5.56	2.37	4.9	2.06	5.06	2.36
L1PL	13.81	9.73	13.75	4.48	12.69	7.76	10.64	3.48
L2PL	6.63	3.98	9.61	4.77	7	3.44	7.16	3.71
L3PL	10.07	5.1	9.77	4.23	8.87	3.92	8.69	4.19
L4PL	9.81	7.83	9.29	4.23	10.49	4.47	9.58	5.03
L5PL	4.3	3.9	8.95	4.38	9.22	4.5	8.56	3.21
L6PL	9.09	8.57	12.2	4.69	11.55	4.26	11.07	4.24
L1AB	16.44	9.97	13.06	4.41	12.54	8.33	10.22	3.55
L2AB	8.71	4.89	9.55	4.88	7.28	3.62	7.45	3.63
L3AB	14.13	6.01	10.28	4.57	9.7	4.62	9.29	4.39
L4AB	13.84	10.08	10.66	4.99	12.38	5.63	11	5.85
L5AB	7.97	5.32	11.43	5.84	11.69	5.98	10.6	4.06
L6AB	16.41	15.8	17.46	7.44	17.41	7.19	17.08	7.03
H1TG	8.43	4.65	3.41	2.35	3.82	2.06	3.61	1.5
H2TG	3.84	1.78	1.72	0.96	1.98	0.78	1.9	0.54
H3TG	3.88	1.53	2.09	0.9	2.37	0.77	2.36	0.58
H4TG	4.31	1.85	3.37	1.15	3.77	0.87	3.7	0.74
H1CH	15.87	14.52	19.38	8.76	15.21	8.91	14.31	8.51
H2CH	6.5	3.52	8.99	2.51	7.7	2.36	7.38	2.62
H3CH	6.99	2.87	11.19	2.21	9.53	2.08	9.71	3.07
H4CH	9.34	7.15	20.98	5.2	18.05	4.45	18.56	3.98
H1FC	4.02	3.8	5.62	2.35	4.76	2.06	4.49	2.32
H2FC	2.25	1.25	2.45	0.78	2.03	0.57	1.94	0.79
H3FC	1.99	1.12	2.75	0.85	2.44	0.64	2.47	0.94
H4FC	3.41	2.23	4.5	1.31	4.15	1.13	4.26	1.2
H1PL	18.77	14.02	23.69	11.66	18.78	10.91	17.82	9.96
H2PL	10.7	3.65	13.95	4.15	12.24	3.74	11.8	4.12
H3PL	10.54	4.47	17.55	3.84	15.16	3.55	15.26	4.86
H4PL	12.61	8.52	28.67	6.04	25.19	5.25	25.84	5.27
H1A1	23.54	25.11	30.35	17.31	25.29	15.57	24.3	14.21
H2A1	11.82	5.7	20.3	5.74	17.37	4.3	17.63	4.61
H3A1	21.93	6.57	29.63	5.82	27.59	5.01	28.14	7.27
H4A1	42.28	23.14	79.64	15.24	73.68	12.28	76.13	11.82
H1A2	2.53	1.75	2.98	1.87	2.34	1.47	2.18	1.37
H2A2	3.29	1.12	3.66	1.32	3.03	1.08	3.08	1.15
H3A2	6.9	2.22	6.79	1.6	6.09	1.73	5.98	2.09
H4A2	12.64	7.4	20.09	4.85	17.35	4.28	17.75	3.87
